# High CXCL6 drives matrix expression and correlate with markers of poor outcome in IPF

**DOI:** 10.1101/2021.06.22.449424

**Authors:** Harinath Bahudhanapati, Jiangning Tan, Rosa Marie Apel, Benjamin Seeliger, Xiaoyun Li, Ting-Yun Chen, Daniel Sullivan, John Sembrat, Mauricio Rojas, Tracy Tabib, Eleanor Valenzi, Robert Lafyatis, Chetan Jawale, Partha Biswas, John Tedrow, Taylor Adams, Naftali Kaminski, Wim A Wuyts, John F McDyer, Jonathan K Alder, Yingze Zhang, Mehdi Nouraie, Antje Prasse, Daniel J Kass

**Author notes:** To whom all correspondence should be addressed: Simmons Center for Interstitial Lung Disease. Division of Pulmonary, Allergy, and Critical Care Medicine. University of Pittsburgh School of Medicine, 200 Lothrop St, Pittsburgh.; E- mail. denotes equal contribution (Harinath Bahudhanapati, Jiangning Tan). denotes equal contribution (Antje Prasse, Daniel J Kass).

## Abstract

Signaling via G protein-coupled receptors (GPCRs) can modulate levels of cyclic adenosine monophosphate (cAMP) and shape the functions of fibroblasts in idiopathic pulmonary fibrosis (IPF). We have identified Chemokine (C-X-C) Motif Ligand 6 (CXCL6) as a potential pro-fibrotic GPCR ligand. We tested the function of CXCL6 in *ex vivo* human donor and fibrotic lung fibroblasts and in an animal model of pulmonary fibrosis. We also measured levels of CXCL6 in the blood and bronchoalveolar lavage (BAL) of patients with IPF. CXCL6 decreased cAMP levels in a dose-dependent manner in Donor and IPF Fibroblasts. CXCL6 mRNA and protein were localized to epithelial cells. Administration of mCXCL5 (LIX, murine CXCL6 homologue) to mice increased collagen synthesis with and without bleomycin. CXCL6 increased Collagen I and α-SMA levels in Donor and IPF Fibroblasts. Silencing of CXCR1/2 as well as Reparixin, a CXCR1/2 inhibitor, blocked effects of CXCL6. Treprostinil blocked effects of CXCL6 only on levels of α-SMA but not on Collagen I. CXCL6 levels in the BAL of two separate cohorts of patients with IPF was associated with poor survival. We conclude that high CXCL6 drives fibroblast function and correlates with poor outcomes in IPF.
