## Supplementary material for "High CXCL6 drives matrix expression and correlate with markers of poor outcome in IPF": Summary statistics for %Cells w/ expression

Manuscript_Identity	PercentExpCXCL6	avgCountCXCL6	avgNormCXCL6	Samples
Goblet	42.707423580786	2.69606986899563	0.596160665306586	ControlAndIPF
Aberrant_Basaloid	27.0089285714286	0.787946428571429	0.213722036549658	ControlAndIPF
Mesothelial	27.5985663082437	0.716845878136201	0.268896614996026	ControlAndIPF
Club	12.5420470927439	0.460355598270062	0.141705765362134	ControlAndIPF
Basal	12.1689785624212	0.300126103404792	0.120533093777852	ControlAndIPF
Fibroblast	3.58078602620087	0.119213973799127	0.0356161369639288	ControlAndIPF
Ionocyte	4	0.04	0.0324122289438508	ControlAndIPF
Myofibroblast	1.81229773462783	0.0378640776699029	0.0166490386513732	ControlAndIPF
Ciliated	1.27788104089219	0.022885687732342	0.00932661329065688	ControlAndIPF
Pericyte	0.332225913621262	0.00498338870431894	0.00315836501131619	ControlAndIPF
pDC	0.4149377593361	0.004149377593361	0.00363628116178421	ControlAndIPF
DC_Mature	0.388349514563107	0.00388349514563107	0.00282903688058161	ControlAndIPF
DC_Langerhans	0.333333333333333	0.00333333333333333	0.00297203690234576	ControlAndIPF
VE_Arterial	0.33112582781457	0.0033112582781457	0.003365572830331	ControlAndIPF
ATII	0.190415741034592	0.00317359568390987	0.00119495952730987	ControlAndIPF
Macrophage	0.246962362935889	0.0026671935197076	0.0022586155060341	ControlAndIPF
Lymphatic	0.175849941383353	0.00175849941383353	0.00175833558047772	ControlAndIPF
cDC1	0.174825174825175	0.00174825174825175	0.00164590904766749	ControlAndIPF
VE_Venous	0.152439024390244	0.00152439024390244	0.00164893707828592	ControlAndIPF
VE_Peribronchial	0.14985014985015	0.0014985014985015	0.000470126669968358	ControlAndIPF
cDC2	0.138751238850347	0.00138751238850347	0.00107111597296557	ControlAndIPF
ncMonocyte	0.133824021411843	0.00133824021411843	0.00161730873994489	ControlAndIPF
Macrophage_Alveolar	0.130583924534186	0.00132532938333203	0.00093979141976476	ControlAndIPF
cMonocyte	0.100291757840992	0.00118526622902991	0.00121333720651482	ControlAndIPF
T	0.0842282585807538	0.000842282585807538	0.00130568128139917	ControlAndIPF
NK	0.0740631017627018	0.000740631017627018	0.00117589418324998	ControlAndIPF
T_Cytotoxic	0.0386212223616877	0.000386212223616877	0.000572179753920768	ControlAndIPF
B	0.0355492356914326	0.000355492356914326	0.000408373392192571	ControlAndIPF
VE_Capillary_B	0	0	0	ControlAndIPF
VE_Capillary_A	0	0	0	ControlAndIPF
PNEC	0	0	0	ControlAndIPF
SMC	0	0	0	ControlAndIPF
ILC_A	0	0	0	ControlAndIPF
ILC_B	0	0	0	ControlAndIPF
ATI	0	0	0	ControlAndIPF
B_Plasma	0	0	0	ControlAndIPF
T_Regulatory	0	0	0	ControlAndIPF
Mast	0	0	0	ControlAndIPF
Goblet	33.6633663366337	1.45544554455446	0.383535048477094	ControlOnly
Basal	20.1754385964912	0.394736842105263	0.221167880328228	ControlOnly
Mesothelial	21.7391304347826	0.326086956521739	0.22198185104078	ControlOnly
Club	4.86725663716814	0.225663716814159	0.059716958685383	ControlOnly
Fibroblast	1.77095631641086	0.109799291617473	0.0198191542290216	ControlOnly
Myofibroblast	1.47058823529412	0.0343137254901961	0.0111481419977209	ControlOnly
Ciliated	0.699300699300699	0.00961538461538462	0.00457854537340669	ControlOnly
VE_Arterial	0.364963503649635	0.00364963503649635	0.00341626602228181	ControlOnly
ATII	0.150659133709981	0.00188323917137476	0.000961814396937074	ControlOnly
Macrophage	0.169337619947481	0.00174245956757553	0.00180498502450021	ControlOnly
Lymphatic	0.102774922918808	0.00102774922918808	0.0013628779758633	ControlOnly
NK	0.0728862973760933	0.000728862973760933	0.00131869055478651	ControlOnly
Macrophage_Alveolar	0.0585651537335286	0.000627483790002092	0.000491743048206306	ControlOnly
cMonocyte	0.0491320013101867	0.000491320013101867	0.000517028450077344	ControlOnly
T	0.0453514739229025	0.000453514739229025	0.000848447665994762	ControlOnly
VE_Venous	0	0	0	ControlOnly
VE_Capillary_B	0	0	0	ControlOnly
VE_Capillary_A	0	0	0	ControlOnly
VE_Peribronchial	0	0	0	ControlOnly
PNEC	0	0	0	ControlOnly
Pericyte	0	0	0	ControlOnly
SMC	0	0	0	ControlOnly
ILC_A	0	0	0	ControlOnly
ILC_B	0	0	0	ControlOnly
cDC2	0	0	0	ControlOnly
cDC1	0	0	0	ControlOnly
DC_Mature	0	0	0	ControlOnly
DC_Langerhans	0	0	0	ControlOnly
pDC	0	0	0	ControlOnly
ncMonocyte	0	0	0	ControlOnly
B	0	0	0	ControlOnly
ATI	0	0	0	ControlOnly
B_Plasma	0	0	0	ControlOnly
T_Cytotoxic	0	0	0	ControlOnly
T_Regulatory	0	0	0	ControlOnly
Mast	0	0	0	ControlOnly
Ionocyte	0	0	0	ControlOnly
Goblet	43.5823754789272	2.81609195402299	0.616730768084152	IPFonly
Mesothelial	28.755364806867	0.793991416309013	0.278158757236117	IPFonly
Aberrant_Basaloid	27.0089285714286	0.787946428571429	0.213722036549658	IPFonly
Club	13.4770889487871	0.488948787061995	0.151694698143237	IPFonly
Basal	11.5489130434783	0.292798913043478	0.112739367102075	IPFonly
Fibroblast	4.64310464310464	0.124740124740125	0.0448885169892	IPFonly
Ionocyte	4.34782608695652	0.0434782608695652	0.0352306836346205	IPFonly
Myofibroblast	1.83645183645184	0.0381150381150381	0.01703787542107	IPFonly
Ciliated	1.36655948553055	0.02491961414791	0.0100543450293137	IPFonly
ATII	0.403225806451613	0.0100806451612903	0.00244294404573681	IPFonly
DC_Mature	0.549450549450549	0.00549450549450549	0.00400262086126244	IPFonly
Pericyte	0.346020761245675	0.00519031141868512	0.00328950819517707	IPFonly
pDC	0.465116279069767	0.00465116279069767	0.00407601748832556	IPFonly
DC_Langerhans	0.354609929078014	0.00354609929078014	0.00316174138547421	IPFonly
Macrophage	0.299257642643387	0.00329018071193559	0.00256422338314108	IPFonly
VE_Arterial	0.303030303030303	0.00303030303030303	0.00332348211943851	IPFonly
Lymphatic	0.272851296043656	0.00272851296043656	0.00228327452903138	IPFonly
cDC1	0.268096514745308	0.00268096514745308	0.00252402138140967	IPFonly
VE_Venous	0.232558139534884	0.00232558139534884	0.00251558772873388	IPFonly
ncMonocyte	0.207146556188503	0.00207146556188503	0.00250343647006488	IPFonly
cMonocyte	0.164541341011929	0.00205676676264912	0.002087804764476	IPFonly
Macrophage_Alveolar	0.19340948071379	0.0019340948071379	0.00133064630142388	IPFonly
cDC2	0.190165715838087	0.00190165715838087	0.00146801958261649	IPFonly
VE_Peribronchial	0.156331422615946	0.00156331422615946	0.00049046044464651	IPFonly
T	0.117924528301887	0.00117924528301887	0.00170198636078861	IPFonly
NK	0.0748689792862491	0.000748689792862491	0.00107810699994669	IPFonly
T_Cytotoxic	0.0635324015247776	0.000635324015247776	0.000941242965590438	IPFonly
B	0.0454648783814503	0.000454648783814503	0.000522279769146489	IPFonly
VE_Capillary_B	0	0	0	IPFonly
VE_Capillary_A	0	0	0	IPFonly
PNEC	0	0	0	IPFonly
SMC	0	0	0	IPFonly
ILC_A	0	0	0	IPFonly
ILC_B	0	0	0	IPFonly
ATI	0	0	0	IPFonly
B_Plasma	0	0	0	IPFonly
T_Regulatory	0	0	0	IPFonly
Mast	0	0	0	IPFonly
