## Supplementary material for "High CXCL6 drives matrix expression and correlate with markers of poor outcome in IPF": Results of Wilcoxon rank-sum tests for differential

Cell_p_val	Cell_avg_logFC	Cell_pct.1	Cell_pct.2	Subject_avg_logFC	Subject_p_val
Club	0.000240583406462311	0.183683443280477	0.135	0.049	0.0779912825653615	0.000832142007643083
Goblet	0.0193107460641704	0.464709478810011	0.436	0.337	0.239867712106441	0.00479388425835356
Ciliated	0.0609538420789179	0.0109319120141132	0.014	0.007	0.0018200509227762	0.000418841696434865
Basal	0.00580766894782433	-0.237294029521098	0.115	0.202	-0.110578073554171	0.767055955327568
ATII	0.236482222154748	0.00215009627301892	0.004	0.002	-0.00789354934632559	0.561106581560282
Fibroblast	0.000375914296776163	0.05174860973731	0.046	0.018	0.0020828888206725	0.405683292035846
Myofibroblast	0.698024598230106	0.0134093131321811	0.018	0.015	-0.0173790643029935	0.0915879704630912
Mesothelial	0.384592903046799	0.083018415360373	0.288	0.217	0.136225584781575	0.0948937178863848
Macrophage	4.50440335901742e-05	0.00103305928003463	0.003	0.002	0.00152273628824779	0.00214817310370376
Macrophage_Alveolar	2.46406809057548e-05	0.00165637025722184	0.002	0.001	0.00114394306213895	0.0191460217501161
